# The Cu(II) reductase RclA protects *Escherichia coli* against the combination of hypochlorous acid and intracellular copper

**DOI:** 10.1101/690669

**Authors:** Rhea M. Derke, Alexander J. Barron, Caitlin E. Billiot, Ivis F. Chaple, Suzanne E. Lapi, Nichole A. Broderick, Michael J. Gray

**Author notes:** Corresponding Author: Michael J. Gray, 656 Bevill Biomedical Research Building, 845 19th Street South, Birmingham, AL 35294.

## Abstract

Inflammatory bowel diseases (IBDs) are a growing health concern. Enterobacteria, including *Escherichia coli*, bloom to high levels in the gut during inflammation and strongly contribute to the pathology of IBDs. To survive in the inflamed gut, *E. coli* must tolerate high levels of antimicrobial compounds produced by the immune system, including toxic metals like copper and reactive chlorine oxidants like hypochlorous acid (HOCl). In this work, we show that the widely-conserved bacterial HOCl resistance enzyme RclA catalyzes the reduction of copper (II) to copper (I), and specifically protects *E. coli* against the combination of HOCl and intracellular copper, probably by preventing Cu(III) accumulation. *E. coli* lacking RclA were highly sensitive to HOCl and were defective in colonizing an animal host. Our results indicate unexpected complexity in the interactions between antimicrobial toxins produced by innate immune cells and suggest an important and previously unsuspected role for copper redox reactions during inflammation.
