## Supplemental Table 1 for "The Cu(II) reductase RclA protects *Escherichia coli* against the combination of hypochlorous acid and intracellular copper"

### Sheet: species included in Fig 1
RclA					RclB	RclC	RclR
Actinobacillus_suis	Citrobacter_sp.	Holdemania_filiformis	Leptotrichia_wadei	Shigella_flexneri	Enterobacteriaceae_bacterium	Burkholderia_sp.	Pantoea_dispersa
Alistipes_finegoldii	Citrobacter_werkmanii	Holdemania_massiliensis	Leuconostoc_mesenteroides	Shigella_sonnei	Kluyvera_cryocrescens	Novosphingobium_sp.	Pantoea_vagans
Alistipes_onderdonkii	Clostridiaceae_bacterium	Hungatella_hathewayi	Macrococcus_caseolyticus	Shigella_sp.	Klebsiella_pneumoniae	Raoultella_planticola	Pantoea_wallisii
Alistipes_sp.	Clostridiales_bacterium	Jeotgalicoccus_marinus	Megasphaera_massiliensis	Spirosoma_spitsbergense	Pantoea_alhagi	Pseudomonas_moraviensis	Massilia_timonae
Alloscardovia_criceti	Clostridioides_difficile	Klebsiella_michiganensis	Moraxella_boevrei	Sporosarcina_psychrophila	Siccibacter_colletis	Aeromonas_aquatica	Raoultella_planticola
Anaerofustis_stercorihominis	Clostridium_butyricum	Klebsiella_oxytoca	Moraxella_bovoculi	Staphylococcus_argenteus	Escherichia_sp.	Sphingomonas_sp.	Yokenella_regensburgei
Anaeromassilibacillus_senegalensis	Clostridium_cadaveris	Klebsiella_pneumoniae	Moraxella_macacae	Staphylococcus_arlettae	Cronobacter_muytjensii	Citrobacter_sp.	Leclercia_adecarboxylata
Anaerosporobacter_mobilis	Clostridium_collagenovorans	Lachnoanaerobaculum_saburreum	Mycobacterium_abscessus	Staphylococcus_aureus	Erwinia_piriflorinigrans	Methylobacterium_brachiatum	Pantoea_sp.
Anaerostipes_caccae	Clostridium_paraputrificum	Lachnospiraceae_bacterium	Mycobacterium_canariasense	Staphylococcus_auricularis	Yersinia_nurmii	Bradyrhizobium_lablabi	Shigella_flexneri
Anaerostipes_sp.	Clostridium_perfringens	Lactobacillus_acidophilus	Neglecta_timonensis	Staphylococcus_capitis	Raoultella_planticola	Escherichia_albertii	Trichuris_trichiura
Bacillus_massiliogorillae	Clostridium_sp.	Lactobacillus_amylovorus	Niameybacter_massiliensis	Staphylococcus_carnosus	Yokenella_regensburgei	Pseudomonas_putida	Escherichia_sp.
Bacillus_sp.	Corynebacterium_durum	Lactobacillus_animalis	Odoribacter_laneus	Staphylococcus_chromogenes	Enterobacter_lignolyticus	Shigella_sonnei	Klebsiella_michiganensis
Bacteroides_acidifaciens	Cronobacter_malonaticus	Lactobacillus_antri	Odoribacter_sp.	Staphylococcus_cohnii	Citrobacter_sp.	Luteibacter_sp.	Salmonella_bongori
Bacteroides_caccae	Cronobacter_sakazakii	Lactobacillus_apodemi	Odoribacter_splanchnicus	Staphylococcus_delphini	Franconibacter_sp.	Caballeronia_glathei	Shigella_dysenteriae
Bacteroides_caecimuris	Culturomica_massiliensis	Lactobacillus_casei	Oribacterium_sinus	Staphylococcus_epidermidis	Serratia_sp.	Escherichia_sp.	Massilia_niastensis
Bacteroides_cellulosilyticus	Desulfovibrio_fairfieldensis	Lactobacillus_ceti	Ornithobacterium_rhinotracheale	Staphylococcus_equorum	Escherichia_albertii	Pseudomonas_abietaniphila	Escherichia_coli
Bacteroides_clarus	Desulfovibrio_sp.	Lactobacillus_coleohominis	Oscillibacter_ruminantium	Staphylococcus_haemolyticus	Franconibacter_pulveris	Pseudomonas_fragi	Edwardsiella_tarda
Bacteroides_eggerthii	Dialister_invisus	Lactobacillus_coryniformis	Ottowia_sp.	Staphylococcus_intermedius	Klebsiella_sp.	Trichuris_trichiura	Janthinobacterium_agaricidamnosum
Bacteroides_faecichinchillae	Dialister_succinatiphilus	Lactobacillus_crispatus	Oxalobacter_formigenes	Staphylococcus_lutrae	Serratia_fonticola	Pseudomonas_koreensis	Shigella_sp.
Bacteroides_faecis	Dielma_fastidiosa	Lactobacillus_delbrueckii	Paenibacillus_antarcticus	Staphylococcus_pasteuri	Yersinia_kristensenii	Methylobacterium_radiotolerans	Citrobacter_werkmanii
Bacteroides_finegoldii	Dyadobacter_soli	Lactobacillus_equi	Paenibacillus_chondroitinus	Staphylococcus_pseudintermedius	Yersinia_entomophaga	Citrobacter_braakii	Shigella_sonnei
Bacteroides_fragilis	Dyadobacter_sp.	Lactobacillus_equicursoris	Paenibacillus_gorillae	Staphylococcus_saprophyticus	Enterobacter_cloacae	Pseudomonas_azotoformans	Yersinia_entomophaga
Bacteroides_gallinarum	Edwardsiella_hoshinae	Lactobacillus_equigenerosi	Paenibacillus_odorifer	Staphylococcus_schleiferi	Klebsiella_aerogenes	Burkholderia_gladioli	Escherichia_marmotae
Bacteroides_helcogenes	Edwardsiella_tarda	Lactobacillus_fermentum	Paenibacillus_rhizosphaerae	Staphylococcus_schweitzeri	Yersinia_rohdei	Escherichia_coli	Ewingella_americana
Bacteroides_intestinalis	Eisenbergiella_tayi	Lactobacillus_gallinarum	Paenibacillus_sp.	Staphylococcus_sciuri	Pantoea_cypripedii	Shigella_sp.	Escherichia_albertii
Bacteroides_massiliensis	Emergencia_timonensis	Lactobacillus_gasseri	Paenisporosarcina_indica	Staphylococcus_simiae	Klebsiella_michiganensis	Luteibacter_yeojuensis	Citrobacter_freundii
Bacteroides_neonati	Enterobacter_cloacae	Lactobacillus_gastricus	Pantoea_calida	Staphylococcus_simulans	Salmonella_bongori	Pseudomonas_prosekii	Citrobacter_braakii
Bacteroides_nordii	Enterobacter_hormaechei	Lactobacillus_gigeriorum	Pantoea_dispersa	Staphylococcus_sp.	Enterobacter_cancerogenus	Yersinia_entomophaga	Cedecea_neteri
Bacteroides_oleiciplenus	Enterobacter_sp.	Lactobacillus_hamsteri	Pantoea_septica	Staphylococcus_succinus	Escherichia_coli	Pseudomonas_lutea	Enterobacter_sp.
Bacteroides_ovatus	Enterococcus_asini	Lactobacillus_hayakitensis	Pantoea_sp.	Staphylococcus_warneri	Yersinia_pekkanenii	Luteibacter_rhizovicinus	Proteus_penneri
Bacteroides_salyersiae	Enterococcus_canintestini	Lactobacillus_helveticus	Pantoea_vagans	Staphylococcus_xylosus	Citrobacter_amalonaticus	Bradyrhizobium_sp.	Citrobacter_sp.
Bacteroides_sp.	Enterococcus_columbae	Lactobacillus_hominis	Pantoea_wallisii	Stomatobaculum_longum	Erwinia_amylovora	Paraburkholderia_sp.	Citrobacter_europaeus
Bacteroides_stercorirosoris	Enterococcus_devriesei	Lactobacillus_intestinalis	Parabacteroides_chinchillae	Streptococcus_cristatus	Klebsiella_variicola	Rhodanobacter_sp.	Klebsiella_oxytoca
Bacteroides_stercoris	Enterococcus_dispar	Lactobacillus_johnsonii	Parabacteroides_distasonis	Streptococcus_gordonii	Shigella_sonnei	Rhodanobacter_spathiphylli	Pantoea_septica
Bacteroides_thetaiotaomicron	Enterococcus_faecalis	Lactobacillus_kalixensis	Parabacteroides_goldsteinii	Streptococcus_infantarius	Citrobacter_youngae	Serratia_marcescens	Massilia_sp.
Bacteroides_timonensis	Enterococcus_faecium	Lactobacillus_kefiranofaciens	Parabacteroides_gordonii	Streptococcus_sanguinis	Pantoea_gaviniae	Citrobacter_freundii	Edwardsiella_sp.
Bacteroides_uniformis	Enterococcus_italicus	Lactobacillus_mucosae	Parabacteroides_johnsonii	Streptococcus_sp.	Kluyvera_intermedia	Salmonella_bongori	Serratia_marcescens
Bacteroides_xylanisolvens	Enterococcus_massiliensis	Lactobacillus_murinus	Parabacteroides_sp.	Streptomyces_sp.	Enterobacter_asburiae	Enterobacter_sp.	Citrobacter_pasteurii
Beduini_massiliensis	Enterococcus_pallens	Lactobacillus_oris	Paraprevotella_clara	Sutterella_wadsworthensis	Yersinia_enterocolitica	Pseudomonas_tolaasii	Edwardsiella_hoshinae
Bhargavaea_cecembensis	Enterococcus_pseudoavium	Lactobacillus_parabuchneri	Peptoniphilus_indolicus	Treponema_socranskii	Serratia_ureilytica	Aeromonas_hydrophila	Shigella_boydii
Bifidobacterium_bifidum	Enterococcus_raffinosus	Lactobacillus_paracasei	Pluralibacter_gergoviae		Pantoea_sp.	Methylobacterium_variabile	Salmonella_enterica
Bilophila_wadsworthia	Enterococcus_sp.	Lactobacillus_parakefiri	Pontibacter_sp.		Enterobacter_massiliensis	Hyphomicrobium_sp.	Cedecea_sp.
Bittarella_massiliensis	Erysipelatoclostridium_ramosum	Lactobacillus_pasteurii	Porphyromonas_somerae		Citrobacter_freundii	Inquilinus_limosus	Plautia_stali
Blautia_producta	Erysipelothrix_rhusiopathiae	Lactobacillus_plantarum	Porphyromonas_sp.		Citrobacter_braakii	Bradyrhizobium_erythrophlei
Blautia_schinkii	Escherichia_albertii	Lactobacillus_reuteri	Prevotella_buccae		Cedecea_neteri	Pseudomonas_reinekei
Blautia_sp.	Escherichia_coli	Lactobacillus_saerimneri	Prevotella_sp.		Enterobacter_sp.	Pseudomonas_sp.
Butyricimonas_synergistica	Escherichia_marmotae	Lactobacillus_salivarius	Proteus_penneri		Yersinia_frederiksenii	Salmonella_enterica
Carnobacterium_inhibens	Escherichia_sp.	Lactobacillus_sp.	Psychrobacillus_sp.		Citrobacter_europaeus	Pseudomonas_fluorescens
Carnobacterium_maltaromaticum	Eubacterium_barkeri	Lactobacillus_taiwanensis	Raoultella_planticola		Lelliottia_amnigena	Methylobacterium_sp.
Carnobacterium_sp.	Eubacterium_callanderi	Lactobacillus_ultunensis	Riemerella_columbipharyngis		Enterobacter_kobei
Carnobacterium_viridans	Eubacterium_limosum	Lactococcus_garvieae	Robinsoniella_peoriensis		Ewingella_americana
Catabacter_hongkongensis	Eubacterium_sp.	Lactococcus_lactis	Ruminococcus_gauvreauii		Enterobacter_timonensis
Catalinimonas_alkaloidigena	Ewingella_americana	Lactococcus_raffinolactis	Salinicoccus_sediminis		Kluyvera_ascorbata
Cedecea_neteri	Faecalibacterium_prausnitzii	Lactonifactor_longoviformis	Salmonella_bongori		Citrobacter_pasteurii
Cedecea_sp.	Fusobacterium_sp.	Leclercia_adecarboxylata	Salmonella_enterica		Shigella_boydii
Centipeda_periodontii	Fusobacterium_ulcerans	Leptotrichia_buccalis	Sanguibacteroides_justesenii		Klebsiella_oxytoca
Citrobacter_amalonaticus	Fusobacterium_varium	Leptotrichia_goodfellowii	Selenomonas_flueggei		Salmonella_enterica
Citrobacter_braakii	Gabonibacter_massiliensis	Leptotrichia_hofstadii	Selenomonas_infelix		Erwinia_iniecta
Citrobacter_europaeus	Hafnia_alvei	Leptotrichia_shahii	Selenomonas_noxia		Serratia_marcescens
Citrobacter_freundii	Halobacillus_hunanensis	Leptotrichia_sp.	Selenomonas_sputigena		Chania_multitudinisentens
Citrobacter_pasteurii	Hespellia_stercorisuis	Leptotrichia_trevisanii	Serratia_marcescens		Erwinia_billingiae

### Sheet: Filters to sort
Species	rclA	rclB	rclC	rclR	total components		This table can be used to sort species by genes.
Actinobacillus_suis	1	-1	-1	-1	-2		1 = has gene
Aeromonas_aquatica	-1	-1	1	-1	-2		-1 = does not have gene
Aeromonas_hydrophila	-1	-1	1	-1	-2		Sort by total species to rank species by which have the most conservation of rclABCR
Alistipes_finegoldii	1	-1	-1	-1	-2
Alistipes_onderdonkii	1	-1	-1	-1	-2
Alistipes_sp.	1	-1	-1	-1	-2
Alloscardovia_criceti	1	-1	-1	-1	-2
Anaerofustis_stercorihominis	1	-1	-1	-1	-2
Anaeromassilibacillus_senegalensis	1	-1	-1	-1	-2
Anaerosporobacter_mobilis	1	-1	-1	-1	-2
Anaerostipes_caccae	1	-1	-1	-1	-2
Anaerostipes_sp.	1	-1	-1	-1	-2
Bacillus_massiliogorillae	1	-1	-1	-1	-2
Bacillus_sp.	1	-1	-1	-1	-2
Bacteroides_acidifaciens	1	-1	-1	-1	-2
Bacteroides_caccae	1	-1	-1	-1	-2
Bacteroides_caecimuris	1	-1	-1	-1	-2
Bacteroides_cellulosilyticus	1	-1	-1	-1	-2
Bacteroides_clarus	1	-1	-1	-1	-2
Bacteroides_eggerthii	1	-1	-1	-1	-2
Bacteroides_faecichinchillae	1	-1	-1	-1	-2
Bacteroides_faecis	1	-1	-1	-1	-2
Bacteroides_finegoldii	1	-1	-1	-1	-2
Bacteroides_fragilis	1	-1	-1	-1	-2
Bacteroides_gallinarum	1	-1	-1	-1	-2
Bacteroides_helcogenes	1	-1	-1	-1	-2
Bacteroides_intestinalis	1	-1	-1	-1	-2
Bacteroides_massiliensis	1	-1	-1	-1	-2
Bacteroides_neonati	1	-1	-1	-1	-2
Bacteroides_nordii	1	-1	-1	-1	-2
Bacteroides_oleiciplenus	1	-1	-1	-1	-2
Bacteroides_ovatus	1	-1	-1	-1	-2
Bacteroides_salyersiae	1	-1	-1	-1	-2
Bacteroides_sp.	1	-1	-1	-1	-2
Bacteroides_stercorirosoris	1	-1	-1	-1	-2
Bacteroides_stercoris	1	-1	-1	-1	-2
Bacteroides_thetaiotaomicron	1	-1	-1	-1	-2
Bacteroides_timonensis	1	-1	-1	-1	-2
Bacteroides_uniformis	1	-1	-1	-1	-2
Bacteroides_xylanisolvens	1	-1	-1	-1	-2
Beduini_massiliensis	1	-1	-1	-1	-2
Bhargavaea_cecembensis	1	-1	-1	-1	-2
Bifidobacterium_bifidum	1	-1	-1	-1	-2
Bilophila_wadsworthia	1	-1	-1	-1	-2
Bittarella_massiliensis	1	-1	-1	-1	-2
Blautia_producta	1	-1	-1	-1	-2
Blautia_schinkii	1	-1	-1	-1	-2
Blautia_sp.	1	-1	-1	-1	-2
Bradyrhizobium_erythrophlei	-1	-1	1	-1	-2
Bradyrhizobium_lablabi	-1	-1	1	-1	-2
Bradyrhizobium_sp.	-1	-1	1	-1	-2
Burkholderia_gladioli	-1	-1	1	-1	-2
Burkholderia_sp.	-1	-1	1	-1	-2
Butyricimonas_synergistica	1	-1	-1	-1	-2
Caballeronia_glathei	-1	-1	1	-1	-2
Carnobacterium_inhibens	1	-1	-1	-1	-2
Carnobacterium_maltaromaticum	1	-1	-1	-1	-2
Carnobacterium_sp.	1	-1	-1	-1	-2
Carnobacterium_viridans	1	-1	-1	-1	-2
Catabacter_hongkongensis	1	-1	-1	-1	-2
Catalinimonas_alkaloidigena	1	-1	-1	-1	-2
Cedecea_neteri	1	1	-1	1	2
Cedecea_sp.	1	-1	-1	1	0
Centipeda_periodontii	1	-1	-1	-1	-2
Chania_multitudinisentens	-1	1	-1	-1	-2
Citrobacter_amalonaticus	1	1	-1	-1	0
Citrobacter_braakii	1	1	1	1	4
Citrobacter_europaeus	1	1	-1	1	2
Citrobacter_freundii	1	1	1	1	4
Citrobacter_pasteurii	1	1	-1	1	2
Citrobacter_sp.	1	1	1	1	4
Citrobacter_werkmanii	1	-1	-1	1	0
Citrobacter_youngae	-1	1	-1	-1	-2
Clostridiaceae_bacterium	1	-1	-1	-1	-2
Clostridiales_bacterium	1	-1	-1	-1	-2
Clostridioides_difficile	1	-1	-1	-1	-2
Clostridium_butyricum	1	-1	-1	-1	-2
Clostridium_cadaveris	1	-1	-1	-1	-2
Clostridium_collagenovorans	1	-1	-1	-1	-2
Clostridium_paraputrificum	1	-1	-1	-1	-2
Clostridium_perfringens	1	-1	-1	-1	-2
Clostridium_sp.	1	-1	-1	-1	-2
Corynebacterium_durum	1	-1	-1	-1	-2
Cronobacter_malonaticus	1	-1	-1	-1	-2
Cronobacter_muytjensii	-1	1	-1	-1	-2
Cronobacter_sakazakii	1	-1	-1	-1	-2
Culturomica_massiliensis	1	-1	-1	-1	-2
Desulfovibrio_fairfieldensis	1	-1	-1	-1	-2
Desulfovibrio_sp.	1	-1	-1	-1	-2
Dialister_invisus	1	-1	-1	-1	-2
Dialister_succinatiphilus	1	-1	-1	-1	-2
Dielma_fastidiosa	1	-1	-1	-1	-2
Dyadobacter_soli	1	-1	-1	-1	-2
Dyadobacter_sp.	1	-1	-1	-1	-2
Edwardsiella_hoshinae	1	-1	-1	1	0
Edwardsiella_sp.	-1	-1	-1	1	-2
Edwardsiella_tarda	1	-1	-1	1	0
Eisenbergiella_tayi	1	-1	-1	-1	-2
Emergencia_timonensis	1	-1	-1	-1	-2
Enterobacter_asburiae	-1	1	-1	-1	-2
Enterobacter_cancerogenus	-1	1	-1	-1	-2
Enterobacter_cloacae	1	1	-1	-1	0
Enterobacter_hormaechei	1	-1	-1	-1	-2
Enterobacter_kobei	-1	1	-1	-1	-2
Enterobacter_lignolyticus	-1	1	-1	-1	-2
Enterobacter_massiliensis	-1	1	-1	-1	-2
Enterobacter_sp.	1	1	1	1	4
Enterobacter_timonensis	-1	1	-1	-1	-2
Enterobacteriaceae_bacterium	-1	1	-1	-1	-2
Enterococcus_asini	1	-1	-1	-1	-2
Enterococcus_canintestini	1	-1	-1	-1	-2
Enterococcus_columbae	1	-1	-1	-1	-2
Enterococcus_devriesei	1	-1	-1	-1	-2
Enterococcus_dispar	1	-1	-1	-1	-2
Enterococcus_faecalis	1	-1	-1	-1	-2
Enterococcus_faecium	1	-1	-1	-1	-2
Enterococcus_italicus	1	-1	-1	-1	-2
Enterococcus_massiliensis	1	-1	-1	-1	-2
Enterococcus_pallens	1	-1	-1	-1	-2
Enterococcus_pseudoavium	1	-1	-1	-1	-2
Enterococcus_raffinosus	1	-1	-1	-1	-2
Enterococcus_sp.	1	-1	-1	-1	-2
Erwinia_amylovora	-1	1	-1	-1	-2
Erwinia_billingiae	-1	1	-1	-1	-2
Erwinia_iniecta	-1	1	-1	-1	-2
Erwinia_piriflorinigrans	-1	1	-1	-1	-2
Erysipelatoclostridium_ramosum	1	-1	-1	-1	-2
Erysipelothrix_rhusiopathiae	1	-1	-1	-1	-2
Escherichia_albertii	1	1	1	1	4
Escherichia_coli	1	1	1	1	4
Escherichia_marmotae	1	-1	-1	1	0
Escherichia_sp.	1	1	1	1	4
Eubacterium_barkeri	1	-1	-1	-1	-2
Eubacterium_callanderi	1	-1	-1	-1	-2
Eubacterium_limosum	1	-1	-1	-1	-2
Eubacterium_sp.	1	-1	-1	-1	-2
Ewingella_americana	1	1	-1	1	2
Faecalibacterium_prausnitzii	1	-1	-1	-1	-2
Franconibacter_pulveris	-1	1	-1	-1	-2
Franconibacter_sp.	-1	1	-1	-1	-2
Fusobacterium_sp.	1	-1	-1	-1	-2
Fusobacterium_ulcerans	1	-1	-1	-1	-2
Fusobacterium_varium	1	-1	-1	-1	-2
Gabonibacter_massiliensis	1	-1	-1	-1	-2
Hafnia_alvei	1	-1	-1	-1	-2
Halobacillus_hunanensis	1	-1	-1	-1	-2
Hespellia_stercorisuis	1	-1	-1	-1	-2
Holdemania_filiformis	1	-1	-1	-1	-2
Holdemania_massiliensis	1	-1	-1	-1	-2
Hungatella_hathewayi	1	-1	-1	-1	-2
Hyphomicrobium_sp.	-1	-1	1	-1	-2
Inquilinus_limosus	-1	-1	1	-1	-2
Janthinobacterium_agaricidamnosum	-1	-1	-1	1	-2
Jeotgalicoccus_marinus	1	-1	-1	-1	-2
Klebsiella_aerogenes	-1	1	-1	-1	-2
Klebsiella_michiganensis	1	1	-1	1	2
Klebsiella_oxytoca	1	1	-1	1	2
Klebsiella_pneumoniae	1	1	-1	-1	0
Klebsiella_sp.	-1	1	-1	-1	-2
Klebsiella_variicola	-1	1	-1	-1	-2
Kluyvera_ascorbata	-1	1	-1	-1	-2
Kluyvera_cryocrescens	-1	1	-1	-1	-2
Kluyvera_intermedia	-1	1	-1	-1	-2
Lachnoanaerobaculum_saburreum	1	-1	-1	-1	-2
Lachnospiraceae_bacterium	1	-1	-1	-1	-2
Lactobacillus_acidophilus	1	-1	-1	-1	-2
Lactobacillus_amylovorus	1	-1	-1	-1	-2
Lactobacillus_animalis	1	-1	-1	-1	-2
Lactobacillus_antri	1	-1	-1	-1	-2
Lactobacillus_apodemi	1	-1	-1	-1	-2
Lactobacillus_casei	1	-1	-1	-1	-2
Lactobacillus_ceti	1	-1	-1	-1	-2
Lactobacillus_coleohominis	1	-1	-1	-1	-2
Lactobacillus_coryniformis	1	-1	-1	-1	-2
Lactobacillus_crispatus	1	-1	-1	-1	-2
Lactobacillus_delbrueckii	1	-1	-1	-1	-2
Lactobacillus_equi	1	-1	-1	-1	-2
Lactobacillus_equicursoris	1	-1	-1	-1	-2
Lactobacillus_equigenerosi	1	-1	-1	-1	-2
Lactobacillus_fermentum	1	-1	-1	-1	-2
Lactobacillus_gallinarum	1	-1	-1	-1	-2
Lactobacillus_gasseri	1	-1	-1	-1	-2
Lactobacillus_gastricus	1	-1	-1	-1	-2
Lactobacillus_gigeriorum	1	-1	-1	-1	-2
Lactobacillus_hamsteri	1	-1	-1	-1	-2
Lactobacillus_hayakitensis	1	-1	-1	-1	-2
Lactobacillus_helveticus	1	-1	-1	-1	-2
Lactobacillus_hominis	1	-1	-1	-1	-2
Lactobacillus_intestinalis	1	-1	-1	-1	-2
Lactobacillus_johnsonii	1	-1	-1	-1	-2
Lactobacillus_kalixensis	1	-1	-1	-1	-2
Lactobacillus_kefiranofaciens	1	-1	-1	-1	-2
Lactobacillus_mucosae	1	-1	-1	-1	-2
Lactobacillus_murinus	1	-1	-1	-1	-2
Lactobacillus_oris	1	-1	-1	-1	-2
Lactobacillus_parabuchneri	1	-1	-1	-1	-2
Lactobacillus_paracasei	1	-1	-1	-1	-2
Lactobacillus_parakefiri	1	-1	-1	-1	-2
Lactobacillus_pasteurii	1	-1	-1	-1	-2
Lactobacillus_plantarum	1	-1	-1	-1	-2
Lactobacillus_reuteri	1	-1	-1	-1	-2
Lactobacillus_saerimneri	1	-1	-1	-1	-2
Lactobacillus_salivarius	1	-1	-1	-1	-2
Lactobacillus_sp.	1	-1	-1	-1	-2
Lactobacillus_taiwanensis	1	-1	-1	-1	-2
Lactobacillus_ultunensis	1	-1	-1	-1	-2
Lactococcus_garvieae	1	-1	-1	-1	-2
Lactococcus_lactis	1	-1	-1	-1	-2
Lactococcus_raffinolactis	1	-1	-1	-1	-2
Lactonifactor_longoviformis	1	-1	-1	-1	-2
Leclercia_adecarboxylata	1	-1	-1	1	0
Lelliottia_amnigena	-1	1	-1	-1	-2
Leptotrichia_buccalis	1	-1	-1	-1	-2
Leptotrichia_goodfellowii	1	-1	-1	-1	-2
Leptotrichia_hofstadii	1	-1	-1	-1	-2
Leptotrichia_shahii	1	-1	-1	-1	-2
Leptotrichia_sp.	1	-1	-1	-1	-2
Leptotrichia_trevisanii	1	-1	-1	-1	-2
Leptotrichia_wadei	1	-1	-1	-1	-2
Leuconostoc_mesenteroides	1	-1	-1	-1	-2
Luteibacter_rhizovicinus	-1	-1	1	-1	-2
Luteibacter_sp.	-1	-1	1	-1	-2
Luteibacter_yeojuensis	-1	-1	1	-1	-2
Macrococcus_caseolyticus	1	-1	-1	-1	-2
Massilia_niastensis	-1	-1	-1	1	-2
Massilia_sp.	-1	-1	-1	1	-2
Massilia_timonae	-1	-1	-1	1	-2
Megasphaera_massiliensis	1	-1	-1	-1	-2
Methylobacterium_brachiatum	-1	-1	1	-1	-2
Methylobacterium_radiotolerans	-1	-1	1	-1	-2
Methylobacterium_sp.	-1	-1	1	-1	-2
Methylobacterium_variabile	-1	-1	1	-1	-2
Moraxella_boevrei	1	-1	-1	-1	-2
Moraxella_bovoculi	1	-1	-1	-1	-2
Moraxella_macacae	1	-1	-1	-1	-2
Mycobacterium_abscessus	1	-1	-1	-1	-2
Mycobacterium_canariasense	1	-1	-1	-1	-2
Neglecta_timonensis	1	-1	-1	-1	-2
Niameybacter_massiliensis	1	-1	-1	-1	-2
Novosphingobium_sp.	-1	-1	1	-1	-2
Odoribacter_laneus	1	-1	-1	-1	-2
Odoribacter_sp.	1	-1	-1	-1	-2
Odoribacter_splanchnicus	1	-1	-1	-1	-2
Oribacterium_sinus	1	-1	-1	-1	-2
Ornithobacterium_rhinotracheale	1	-1	-1	-1	-2
Oscillibacter_ruminantium	1	-1	-1	-1	-2
Ottowia_sp.	1	-1	-1	-1	-2
Oxalobacter_formigenes	1	-1	-1	-1	-2
Paenibacillus_antarcticus	1	-1	-1	-1	-2
Paenibacillus_chondroitinus	1	-1	-1	-1	-2
Paenibacillus_gorillae	1	-1	-1	-1	-2
Paenibacillus_odorifer	1	-1	-1	-1	-2
Paenibacillus_rhizosphaerae	1	-1	-1	-1	-2
Paenibacillus_sp.	1	-1	-1	-1	-2
Paenisporosarcina_indica	1	-1	-1	-1	-2
Pantoea_alhagi	-1	1	-1	-1	-2
Pantoea_calida	1	-1	-1	-1	-2
Pantoea_cypripedii	-1	1	-1	-1	-2
Pantoea_dispersa	1	-1	-1	1	0
Pantoea_gaviniae	-1	1	-1	-1	-2
Pantoea_septica	1	-1	-1	1	0
Pantoea_sp.	1	1	-1	1	2
Pantoea_vagans	1	-1	-1	1	0
Pantoea_wallisii	1	-1	-1	1	0
Parabacteroides_chinchillae	1	-1	-1	-1	-2
Parabacteroides_distasonis	1	-1	-1	-1	-2
Parabacteroides_goldsteinii	1	-1	-1	-1	-2
Parabacteroides_gordonii	1	-1	-1	-1	-2
Parabacteroides_johnsonii	1	-1	-1	-1	-2
Parabacteroides_sp.	1	-1	-1	-1	-2
Paraburkholderia_sp.	-1	-1	1	-1	-2
Paraprevotella_clara	1	-1	-1	-1	-2
Peptoniphilus_indolicus	1	-1	-1	-1	-2
Plautia_stali	-1	-1	-1	1	-2
Pluralibacter_gergoviae	1	-1	-1	-1	-2
Pontibacter_sp.	1	-1	-1	-1	-2
Porphyromonas_somerae	1	-1	-1	-1	-2
Porphyromonas_sp.	1	-1	-1	-1	-2
Prevotella_buccae	1	-1	-1	-1	-2
Prevotella_sp.	1	-1	-1	-1	-2
Proteus_penneri	1	-1	-1	1	0
Pseudomonas_abietaniphila	-1	-1	1	-1	-2
Pseudomonas_azotoformans	-1	-1	1	-1	-2
Pseudomonas_fluorescens	-1	-1	1	-1	-2
Pseudomonas_fragi	-1	-1	1	-1	-2
Pseudomonas_koreensis	-1	-1	1	-1	-2
Pseudomonas_lutea	-1	-1	1	-1	-2
Pseudomonas_moraviensis	-1	-1	1	-1	-2
Pseudomonas_prosekii	-1	-1	1	-1	-2
Pseudomonas_putida	-1	-1	1	-1	-2
Pseudomonas_reinekei	-1	-1	1	-1	-2
Pseudomonas_sp.	-1	-1	1	-1	-2
Pseudomonas_tolaasii	-1	-1	1	-1	-2
Psychrobacillus_sp.	1	-1	-1	-1	-2
Raoultella_planticola	1	1	1	1	4
Rhodanobacter_sp.	-1	-1	1	-1	-2
Rhodanobacter_spathiphylli	-1	-1	1	-1	-2
Riemerella_columbipharyngis	1	-1	-1	-1	-2
Robinsoniella_peoriensis	1	-1	-1	-1	-2
Ruminococcus_gauvreauii	1	-1	-1	-1	-2
Salinicoccus_sediminis	1	-1	-1	-1	-2
Salmonella_bongori	1	1	1	1	4
Salmonella_enterica	1	1	1	1	4
Sanguibacteroides_justesenii	1	-1	-1	-1	-2
Selenomonas_flueggei	1	-1	-1	-1	-2
Selenomonas_infelix	1	-1	-1	-1	-2
Selenomonas_noxia	1	-1	-1	-1	-2
Selenomonas_sputigena	1	-1	-1	-1	-2
Serratia_fonticola	-1	1	-1	-1	-2
Serratia_marcescens	1	1	1	1	4
Serratia_sp.	-1	1	-1	-1	-2
Serratia_ureilytica	-1	1	-1	-1	-2
Shigella_boydii	-1	1	-1	1	0
Shigella_dysenteriae	-1	-1	-1	1	-2
Shigella_flexneri	1	-1	-1	1	0
Shigella_sonnei	1	1	1	1	4
Shigella_sp.	1	-1	1	1	2
Siccibacter_colletis	-1	1	-1	-1	-2
Sphingomonas_sp.	-1	-1	1	-1	-2
Spirosoma_spitsbergense	1	-1	-1	-1	-2
Sporosarcina_psychrophila	1	-1	-1	-1	-2
Staphylococcus_argenteus	1	-1	-1	-1	-2
Staphylococcus_arlettae	1	-1	-1	-1	-2
Staphylococcus_aureus	1	-1	-1	-1	-2
Staphylococcus_auricularis	1	-1	-1	-1	-2
Staphylococcus_capitis	1	-1	-1	-1	-2
Staphylococcus_carnosus	1	-1	-1	-1	-2
Staphylococcus_chromogenes	1	-1	-1	-1	-2
Staphylococcus_cohnii	1	-1	-1	-1	-2
Staphylococcus_delphini	1	-1	-1	-1	-2
Staphylococcus_epidermidis	1	-1	-1	-1	-2
Staphylococcus_equorum	1	-1	-1	-1	-2
Staphylococcus_haemolyticus	1	-1	-1	-1	-2
Staphylococcus_intermedius	1	-1	-1	-1	-2
Staphylococcus_lutrae	1	-1	-1	-1	-2
Staphylococcus_pasteuri	1	-1	-1	-1	-2
Staphylococcus_pseudintermedius	1	-1	-1	-1	-2
Staphylococcus_saprophyticus	1	-1	-1	-1	-2
Staphylococcus_schleiferi	1	-1	-1	-1	-2
Staphylococcus_schweitzeri	1	-1	-1	-1	-2
Staphylococcus_sciuri	1	-1	-1	-1	-2
Staphylococcus_simiae	1	-1	-1	-1	-2
Staphylococcus_simulans	1	-1	-1	-1	-2
Staphylococcus_sp.	1	-1	-1	-1	-2
Staphylococcus_succinus	1	-1	-1	-1	-2
Staphylococcus_warneri	1	-1	-1	-1	-2
Staphylococcus_xylosus	1	-1	-1	-1	-2
Stomatobaculum_longum	1	-1	-1	-1	-2
Streptococcus_cristatus	1	-1	-1	-1	-2
Streptococcus_gordonii	1	-1	-1	-1	-2
Streptococcus_infantarius	1	-1	-1	-1	-2
Streptococcus_sanguinis	1	-1	-1	-1	-2
Streptococcus_sp.	1	-1	-1	-1	-2
Streptomyces_sp.	1	-1	-1	-1	-2
Sutterella_wadsworthensis	1	-1	-1	-1	-2
Treponema_socranskii	1	-1	-1	-1	-2
Trichuris_trichiura	-1	-1	1	1	0
Yersinia_enterocolitica	-1	1	-1	-1	-2
Yersinia_entomophaga	-1	1	1	1	2
Yersinia_frederiksenii	-1	1	-1	-1	-2
Yersinia_kristensenii	-1	1	-1	-1	-2
Yersinia_nurmii	-1	1	-1	-1	-2
Yersinia_pekkanenii	-1	1	-1	-1	-2
Yersinia_rohdei	-1	1	-1	-1	-2
Yokenella_regensburgei	-1	1	-1	1	0
